# Physiological febrile heat stress increases cytoadhesion through increased protein trafficking of *Plasmodium falciparum* surface proteins into the red blood cell

**DOI:** 10.1101/2025.05.14.653932

**Authors:** David Jones, Hugo Belda, Malgorzata Broncel, Gwendolin Fuchs, David Anaguano, Stephanie D. Nofal, Moritz Treeck

## Abstract

Fever is a hallmark of malaria. Several studies have linked febrile temperatures to reduced parasite viability, but also to increased cytoadhesion, a key driver of pathology. However, different mechanisms have been proposed to cause changes in cytoadhesion and parasite sensitivity to heat. Here, we demonstrate that exposure of *Plasmodium falciparum*-infected red blood cells (iRBCs) to physiologically relevant febrile heat stress (39 °C), derived from patient data, enhances cytoadhesion through increased trafficking of the major virulence factor PfEMP1 to the iRBC surface. This phenomenon is not limited to PfEMP1 and common laboratory strains, as it extends to the surface nutrient channel PSAC in four clinical isolates of diverse geographic origin. The increased surface protein display occurs without changes in overall protein expression or parasite developmental progression. Using phosphoproteomics and proximity labelling, we find that elevated temperature also increases trafficking and phosphorylation of exported proteins into the RBC. Enhanced export is likely reliant on the presence of a transmembrane domain as shown by NanoLuc reporter assays. Collectively, our results indicate that febrile temperatures commonly experienced during infection can accelerate protein export, likely at the parasitophorous vacuole. This enhanced export following heat stress is relevant because increased cytoadhesion could influence disease severity through earlier iRBC sequestration and elevated bound parasite mass.
