## Supplementary Table 2 for "Physiological febrile heat stress increases cytoadhesion through increased protein trafficking of *Plasmodium falciparum* surface proteins into the red blood cell"

### Sheet: Table 2
Gene I.D.	Gene Name	Protein Description	Detected Amino Acid Position	Log2Fold Change (Heat Stressed/37°C Control)	Predicted Exported Protein (Yes/No)
PF3D7_0402000		Plasmodium exported protein (PHISTa), unknown function	224.S	3.406	Yes
PF3D7_0424700	FIKK4.2	serine/threonine protein kinase, FIKK family	250.S	2.614	Yes
PF3D7_0702500		Plasmodium exported protein, unknown function	206.S	2.377	Yes
PF3D7_0731100	PTP2	EMP1-trafficking protein	159.S	2.139	Yes
PF3D7_0731100	PTP2	EMP1-trafficking protein	165.S	2.086	Yes
PF3D7_0731100	PTP2	EMP1-trafficking protein	231.S	2.085	Yes
PF3D7_0731100	PTP2	EMP1-trafficking protein	281.T	2.056	Yes
PF3D7_1039000	FIKK10.2	serine/threonine protein kinase, FIKK family	249.Y	2.041	Yes
PF3D7_0935900	REX1	ring-exported protein 1	594.T	1.998	Yes
PF3D7_1149000	Pf332	antigen 332, DBL-like protein	79.S	1.979	Yes
PF3D7_1016700		Plasmodium exported protein (PHISTc), unknown function	321.S	1.953	Yes
PF3D7_0702500		Plasmodium exported protein, unknown function	217.S	1.936	Yes
PF3D7_0702500		Plasmodium exported protein, unknown function	180.S	1.851	Yes
PF3D7_0702500		Plasmodium exported protein, unknown function	211.S	1.846	Yes
PF3D7_0702500		Plasmodium exported protein, unknown function	181.T	1.814	Yes
PF3D7_0702400	SEMP1	small exported membrane protein 1	31.S	1.797	Yes
PF3D7_0731100	PTP2	EMP1-trafficking protein	719.T	1.712	Yes
PF3D7_0801000		Plasmodium exported protein (PHISTc), unknown function	501.S	1.689	Yes
PF3D7_0731100	PTP2	EMP1-trafficking protein	279.S	1.643	Yes
PF3D7_1325400		conserved Plasmodium protein, unknown function	791.S	1.64	No
PF3D7_1325400		conserved Plasmodium protein, unknown function	789.Y	1.64	No
PF3D7_0702500		Plasmodium exported protein, unknown function	191.S	1.627	Yes
PF3D7_0731100	PTP2	EMP1-trafficking protein	448.S	1.622	Yes
PF3D7_0702500		Plasmodium exported protein, unknown function	200.T	1.617	Yes
PF3D7_0402000		Plasmodium exported protein (PHISTa), unknown function	151.S	1.581	Yes
PF3D7_1039000	FIKK10.2	serine/threonine protein kinase, FIKK family	509.T	1.543	Yes
PF3D7_1353100		Plasmodium exported protein, unknown function	107.T	1.542	Yes
PF3D7_0922500	PGK	phosphoglycerate kinase	7.S	1.528	No
PF3D7_1353100		Plasmodium exported protein, unknown function	111.T	1.522	Yes
PF3D7_0501200	PIESP2	parasite-infected erythrocyte surface protein	177.T	1.509	Yes
PF3D7_0113200		Plasmodium exported protein, unknown function	396.S	1.488	Yes
PF3D7_0212800	MATE	multidrug efflux pump, putative	177.T	1.474	No
PF3D7_0922500	PGK	phosphoglycerate kinase	114.S	1.462	No
PF3D7_0702500		Plasmodium exported protein, unknown function	237.S	1.459	Yes
PF3D7_1106800	pTKL	protein kinase, putative	508.S	1.454	No
PF3D7_0702500		Plasmodium exported protein, unknown function	204.S	1.451	Yes
PF3D7_0702500		Plasmodium exported protein, unknown function	161.S	1.437	Yes
PF3D7_0702500		Plasmodium exported protein, unknown function	196.S	1.427	Yes
PF3D7_1039000	FIKK10.2	serine/threonine protein kinase, FIKK family	303.Y	1.427	Yes
PF3D7_0702500		Plasmodium exported protein, unknown function	169.S	1.415	Yes
PF3D7_0807200		conserved Plasmodium membrane protein, unknown function	17.S	1.411	No
PF3D7_0702400	SEMP1	small exported membrane protein 1	47.Y	1.403	Yes
PF3D7_0932200	PFN	profilin	5.Y	1.402	No
PF3D7_0702500		Plasmodium exported protein, unknown function	167.S	1.392	Yes
PF3D7_0922500	PGK	phosphoglycerate kinase	377.S	1.38	No
PF3D7_0500800	MESA	mature parasite-infected erythrocyte surface antigen	547.S	1.372	Yes
PF3D7_0500800	MESA	mature parasite-infected erythrocyte surface antigen	550.T	1.372	Yes
PF3D7_1149000	Pf332	antigen 332, DBL-like protein	4498.S	1.37	Yes
PF3D7_1149000	Pf332	antigen 332, DBL-like protein	4500.T	1.366	Yes
PF3D7_0702500		Plasmodium exported protein, unknown function	169.S	1.354	Yes
PF3D7_0424600		Plasmodium exported protein (PHISTb), unknown function	157.S	1.343	Yes
PF3D7_1201000		Plasmodium exported protein (PHISTb), unknown function	403.S	1.342	Yes
PF3D7_1358700	YOP1L	YOP1-like protein, putative	148.S	1.339	No
PF3D7_1478600	PTP3	EMP1-trafficking protein;Plasmodium exported protein (hyp17), unknown function, pseudogene	1162.S	1.334	Yes
PF3D7_0922500	PGK	phosphoglycerate kinase	9.S	1.33	No
PF3D7_0731100	PTP2	EMP1-trafficking protein	255.S	1.328	Yes
PF3D7_0401800	PfD80	Plasmodium exported protein (PHISTb), unknown function	282.S	1.326	Yes
PF3D7_0501200	PIESP2	parasite-infected erythrocyte surface protein	179.S	1.323	Yes
PF3D7_0702500		Plasmodium exported protein, unknown function	164.S	1.319	Yes
PF3D7_0402400	GEXP18	Plasmodium exported protein, unknown function	117.S	1.313	Yes
PF3D7_0702500		Plasmodium exported protein, unknown function	199.T	1.305	Yes
PF3D7_0501000		Plasmodium exported protein, unknown function	136.S	1.294	Yes
PF3D7_0401800	PfD80	Plasmodium exported protein (PHISTb), unknown function	139.T	1.278	Yes
PF3D7_0113200		Plasmodium exported protein, unknown function	188.S	1.274	Yes
PF3D7_0113200		Plasmodium exported protein, unknown function	190.S	1.273	Yes
PF3D7_1353100		Plasmodium exported protein, unknown function	112.S	1.271	Yes
PF3D7_0113200		Plasmodium exported protein, unknown function	191.S	1.266	Yes
PF3D7_0220300		Plasmodium exported protein, unknown function	76.S	1.263	Yes
PF3D7_0708400	HSP90	heat shock protein 90	489.S	1.262	No
PF3D7_0702500		Plasmodium exported protein, unknown function	164.S	1.259	Yes
PF3D7_1201000		Plasmodium exported protein (PHISTb), unknown function	405.S	1.257	Yes
PF3D7_1353100		Plasmodium exported protein, unknown function	121.S	1.251	Yes
PF3D7_0524000	KASbeta	karyopherin beta	360.S	1.246	No
PF3D7_0401800	PfD80	Plasmodium exported protein (PHISTb), unknown function	280.T	1.242	Yes
PF3D7_0702500		Plasmodium exported protein, unknown function	160.S	1.242	Yes
PF3D7_1002100	PTP5	EMP1-trafficking protein	215.S	1.24	Yes
PF3D7_1002100	PTP5	EMP1-trafficking protein	400.S	1.238	Yes
PF3D7_1138500	PPM2	protein phosphatase PPM2	10.T	1.225	No
PF3D7_0532400	LyMP	lysine-rich membrane-associated PHISTb protein	310.S	1.213	Yes
PF3D7_0905400	RhopH3	high molecular weight rhoptry protein 3	854.S	1.207	Yes
PF3D7_0702500		Plasmodium exported protein, unknown function	190.Y	1.206	Yes
PF3D7_0702500		Plasmodium exported protein, unknown function	197.T	1.206	Yes
PF3D7_0702500		Plasmodium exported protein, unknown function	161.S	1.191	Yes
PF3D7_0702500		Plasmodium exported protein, unknown function	222.S	1.182	Yes
PF3D7_0730900	PTP4	EMP1-trafficking protein	676.S	1.172	Yes
PF3D7_0702500		Plasmodium exported protein, unknown function	242.S	1.171	Yes
PF3D7_1120100	PGM1	phosphoglycerate mutase, putative	26.T	1.17	No
PF3D7_0401800	PfD80	Plasmodium exported protein (PHISTb), unknown function	138.S	1.168	Yes
PF3D7_1001500	ETRAMP10	early transcribed membrane protein 10.1	99.S	1.161	Yes
PF3D7_0424600		Plasmodium exported protein (PHISTb), unknown function	124.T	1.156	Yes
PF3D7_0202000	KAHRP	knob-associated histidine-rich protein	589.T	1.153	Yes
PF3D7_0113200		Plasmodium exported protein, unknown function	342.S	1.153	Yes
PF3D7_0702500		Plasmodium exported protein, unknown function	236.S	1.152	Yes
PF3D7_0702500		Plasmodium exported protein, unknown function	204.S	1.151	Yes
PF3D7_0702500		Plasmodium exported protein, unknown function	169.S	1.144	Yes
PF3D7_1149000	Pf332	antigen 332, DBL-like protein	1379.S	1.143	Yes
PF3D7_1478600	PTP3	EMP1-trafficking protein;Plasmodium exported protein (hyp17), unknown function, pseudogene	900.S	1.142	Yes
PF3D7_0113200		Plasmodium exported protein, unknown function	415.T	1.14	Yes
PF3D7_1004400		RNA-binding protein, putative	5.S	1.139	No
PF3D7_0726100		Plasmodium exported protein, unknown function	487.S	1.137	Yes
PF3D7_0702500		Plasmodium exported protein, unknown function	191.S	1.136	Yes
PF3D7_1417800	MCM2	DNA replication licensing factor MCM2	43.S	1.135	No
PF3D7_1149000	Pf332	antigen 332, DBL-like protein	3087.S	1.134	Yes
PF3D7_0220100		DnaJ protein, putative	568.S	1.131	Yes
PF3D7_1371800		Plasmodium exported protein, unknown function	38.S	1.128	No
PF3D7_0831700	HSP70x	heat shock protein 70	110.T	1.119	Yes
PF3D7_0424500	FIKK4.1	serine/threonine protein kinase, FIKK family	163.S	1.118	Yes
PF3D7_0424500	FIKK4.1	serine/threonine protein kinase, FIKK family	165.S	1.118	Yes
PF3D7_1149000	Pf332	antigen 332, DBL-like protein	4691.S	1.116	Yes
PF3D7_0702500		Plasmodium exported protein, unknown function	180.S	1.112	Yes
PF3D7_1460700	RPL27	60S ribosomal protein L27	95.S	1.109	No
PF3D7_1460700	RPL27	60S ribosomal protein L27	98.S	1.109	No
PF3D7_0702500		Plasmodium exported protein, unknown function	172.S	1.107	Yes
PF3D7_0936800		Plasmodium exported protein (PHISTc), unknown function	75.T	1.104	Yes
PF3D7_1133700		FHA domain-containing protein, putative	820.S	1.104	No
PF3D7_1353100		Plasmodium exported protein, unknown function	111.T	1.102	Yes
PF3D7_1106800	pTKL	protein kinase, putative	512.S	1.097	No
PF3D7_1353100		Plasmodium exported protein, unknown function	129.S	1.095	Yes
PF3D7_1149000	Pf332	antigen 332, DBL-like protein	2540.S	1.095	Yes
PF3D7_0708400	HSP90	heat shock protein 90	198.S	1.087	No
PF3D7_0702500		Plasmodium exported protein, unknown function	160.S	1.086	Yes
PF3D7_1230800	WTAP	pre-mRNA-splicing regulator, putative	312.S	1.084	No
PF3D7_1128600	NOT2	CCR4-NOT transcription complex subunit 2, putative	313.T	1.084	No
PF3D7_0731100	PTP2	EMP1-trafficking protein	496.S	1.075	Yes
PF3D7_0702500		Plasmodium exported protein, unknown function	196.S	1.073	Yes
PF3D7_1039000	FIKK10.2	serine/threonine protein kinase, FIKK family	354.S	1.062	Yes
PF3D7_1427900		conserved protein, unknown function	31.S	1.052	No
PF3D7_0113200		Plasmodium exported protein, unknown function	191.S	1.049	Yes
PF3D7_0113200		Plasmodium exported protein, unknown function	131.S	1.046	Yes
PF3D7_0702500		Plasmodium exported protein, unknown function	164.S	1.043	Yes
PF3D7_1149000	Pf332	antigen 332, DBL-like protein	1878.S	1.043	Yes
PF3D7_1149000	Pf332	antigen 332, DBL-like protein	1532.T	1.038	Yes
PF3D7_1224300	PABP1	polyadenylate-binding protein, putative	156.S	1.038	No
PF3D7_1001500	ETRAMP10	early transcribed membrane protein 10.1	95.S	1.036	Yes
PF3D7_0702500		Plasmodium exported protein, unknown function	171.S	1.028	Yes
PF3D7_0702500		Plasmodium exported protein, unknown function	172.S	1.028	Yes
PF3D7_1039000	FIKK10.2	serine/threonine protein kinase, FIKK family	355.S	1.028	Yes
PF3D7_1246200	ACT1	actin I	235.S	1.022	No
PF3D7_0113200		Plasmodium exported protein, unknown function	341.T	1.02	Yes
PF3D7_0401800	PfD80	Plasmodium exported protein (PHISTb), unknown function	68.S	1.007	Yes
PF3D7_0500800	MESA	mature parasite-infected erythrocyte surface antigen	342.S	1.006	Yes
PF3D7_1107300	PAIP1	polyadenylate-binding protein-interacting protein 1, putative	2622.S	1.006	No
PF3D7_1039000	FIKK10.2	serine/threonine protein kinase, FIKK family	353.T	1.003	Yes
