## Supplementary Table 5 for "Physiological febrile heat stress increases cytoadhesion through increased protein trafficking of *Plasmodium falciparum* surface proteins into the red blood cell"

### Sheet: Table 5
Gene ID	Gene Name	Protein Description	Number of Unique and Valid Biotinylated Peptides Detected	Predicted Exported Protein (Yes/No)
PF3D7_0935900	REX1	ring-exported protein 1	40	Yes
PF3D7_0830500	TryThrA	sporozoite and liver stage tryptophan-rich protein, putative	31	Yes
PF3D7_1039000	FIKK10.2	serine/threonine protein kinase, FIKK family	27	Yes
PF3D7_0401800	PfD80	Plasmodium exported protein (PHISTb), unknown function	14	Yes
PF3D7_0702500		Plasmodium exported protein, unknown function	13	Yes
PF3D7_1016300	GBP130	GBP130 protein	10	Yes
PF3D7_0730900	PTP4	EMP1-trafficking protein	9	Yes
PF3D7_1002100	PTP5	EMP1-trafficking protein	8	Yes
PF3D7_0202000	KAHRP	knob-associated histidine-rich protein	8	Yes
PF3D7_0705500		inositol-phosphate phosphatase, putative	8	No
PF3D7_0801000		Plasmodium exported protein (PHISTc), unknown function	7	Yes
PF3D7_1149000	Pf332	antigen 332, DBL-like protein	7	Yes
PF3D7_1301400	HYP12	Plasmodium exported protein (hyp12), unknown function	6	Yes
PF3D7_0730800		Plasmodium exported protein, unknown function	6	Yes
PF3D7_0500800	MESA	mature parasite-infected erythrocyte surface antigen	4	Yes
PF3D7_1334500	MSRP6	MSP7-like protein	4	Yes
PF3D7_0501200	PIESP2	parasite-infected erythrocyte surface protein	3	Yes
PF3D7_1301700	CBP2	CX3CL1-binding protein 2	3	Yes
PF3D7_0702400	SEMP1	small exported membrane protein 1	3	Yes
PF3D7_1477500		Plasmodium exported protein (PHISTb), unknown function	3	Yes
PF3D7_0113200		Plasmodium exported protein, unknown function	3	Yes
PF3D7_1016400	FIKK10.1	serine/threonine protein kinase, FIKK family	3	Yes
PF3D7_1200600	VAR2CSA	erythrocyte membrane protein 1, PfEMP1	2	Yes
PF3D7_0113000	GARP	glutamic acid-rich protein GARP	2	Yes
PF3D7_0905400	RhopH3	high molecular weight rhoptry protein 3	2	Yes
PF3D7_1033200	ETRAMP10.2	early transcribed membrane protein 10.2	2	Yes
PF3D7_0936300	REX3	ring-exported protein 3	2	Yes
PF3D7_1108600	ERC	endoplasmic reticulum-resident calcium binding protein	2	No
PF3D7_1370300	MAHRP1	membrane associated histidine-rich protein 1	2	Yes
PF3D7_0201600	RLP1	PHISTb domain-containing RESA-like protein 1	2	Yes
PF3D7_1353100		Plasmodium exported protein, unknown function	2	Yes
