## Supplementary Table 6 for "Physiological febrile heat stress increases cytoadhesion through increased protein trafficking of *Plasmodium falciparum* surface proteins into the red blood cell"

### Sheet: Table 6
HSP70x-3xHA (PF3D7_0831700) Validation Primers
Binding Location	Direction	Sequence
5’ UTR	Forward	GAGAATATGTATACCACACCTACGTCAGTAACATACAAAAAATAAATAAG
T2A	Forward	GAGATGTAGAAGAAAATCCAGGACCAATGATTGAACAAGATGGATTGCACGCAG
2nd LoxP	Reverse	CTAATTCAACAAGAATTGGGACAACTCCAGTGAAAAGTTCTTCTC
3’ UTR	Reverse	GAATGTGGGAATTTATAAGTTTCCAAGTATATTCAATAAACTAATTTC
WT Genome Only	Reverse	GTCTTTGACAGCTGATGATTGATCACCTG
PF3D7_0702500-3xHA Validation Primers
Binding Location	Direction	Sequence
5’ UTR	Forward	GTAAATCTGTTTAGTTTAGTTTTGTTTTATTAATTTGTCAACCTTTTG
Neomycin	Forward	CTTTTTGTCAAGACCGACCTGTCCGGTG
2nd LoxP	Reverse	CTAATTCAACAAGAATTGGGACAACTCCAGTGAAAAGTTCTTCTC
3’ UTR	Reverse	CATAAAAAATCATAAAATTCAAAGAAACATTTCATCATACAAC
WT Genome Only		CAAATCCATTTCTTTTTTCAATTTCTTCAAATAATCCATGGG
FIKK10.2-TurboID Validation Primers
Binding Location	Direction	Sequence
5’ Exon	Forward	GGAAAAGAGCTGACCCATCAAAAGATAAGATATTTAGTC
TurboID	Forward	AAAGACAATACTGTGCCTCTGAAGCTGATCGCTC
TurboID	Reverse	CATTTGACTCGCACCTTGTCTGCTCCCAGCTTTC
3’ UTR	Reverse	CTCTTTCTATTTATAATAAAAACAATGTATTCTAC
WT Genome Only	Reverse	CTTATTCATCATAAAACCACCAAGGGTGC
VAR2CSA-NanoLuc-3xHA Validation Primers
Binding Location	Direction	Sequence
5’ Exon	Forward	CGTCTGATAAGATAGGTAAAATTTTGGGAGATGGAGTCGGAC
HA Tag	Forward	GGCTTACCCATATGATGTACCGGATTACGCAGG
NanoLuc	Reverse	GGTATAATTACGTGAATGTCTATTTTCAATCCGTTCTCTCCAC
3’ UTR	Reverse	GTGTATGATTTGGTGTGGTGTGTGGTTCATTTTTATTATGTTCC
WT Genome Only	Forward	GTGGTAGCCACTAGTATAATAGGTGACGATCAGATGGAAAATTCG
NanoLuc Reporter Strains Validation Primers
Binding Location	Direction	Sequence
5’ UTR	Forward	GAATTTTCGAATCATGCATATAAATGTTTTGCAGGG
Linker Domain	Forward	GGTGGAGGTTCAGTTTTCACCCTTG
NanoLuc	Reverse	GTAAGGCCTACCGAAGTAATCAATCATGTTAGGTGTAACTCC
3’ UTR	Reverse	CAAACCAGCAAAGAAAATAAAAACAATACAGAGTATACCC
