## Supplementary Table 7 for "Physiological febrile heat stress increases cytoadhesion through increased protein trafficking of *Plasmodium falciparum* surface proteins into the red blood cell"

### Sheet: Sheet1
		Standard Complete Media		Reduced Nutrient Media (Orginally from PMID: 40412380)
		µM	Percentage of Standard (%)	µM	Percentage of Standard (%)
Inorganic	Ca(NO3)2.4H2O	423.5	100	423.5	100
	KCl	5365.5	100	5365.5	100
	MgSO4	405.4	100	405.4	100
	NaCl	102669	100	102669	100
	Na2HPO4	5635.4	100	5635.4	100
	NaH2CO3	23806.7	100	23806.7	100
Amino Acids	L-Arginine	1148.1	100	82.1	7.2
	L-AsparagineH2O	333	100	42	12.6
	L-Aspartic Acid	150.3	100	12.8	8.5
	L-Cystine2HCl	208.2	100	113	54.3
	L-Glutamic Acid	135.9	100	51.7	38
	L-Glutamine	2052.8	100	99.9	4.9
	Glycine	133.2	100	274.4	206
	L-Histidine	96.7	100	83.1	86
	Hydroxy-L-proline	152.5	100	18.3	12
	L-Isoleucine	381.2	100	10.7	2.8
	L-Leucine	381.2	100	141.8	37.2
	L-Lysine HCl	217.8	100	154.1	70.8
	L-Methionine	100.5	100	30.2	30
	L-Phenylalanine	90.8	100	61.7	68
	L-Proline	173.7	100	208.5	120
	L-Serine	285.5	100	118.9	41.7
	L-Threonine	167.9	100	147.8	88
	L-Tryptophan	24.5	100	673.3	2750
	L-Tyrosine	128	100	78.2	61
	2Na2H2O
	L-Valine	170.7	100	231.3	135.5
Vitamins	Biotin	0.8	100	0.8	100
	D-Calcium pantothenate	1	100	1	100
	Choline Chloride	21.5	100	12.9	60
	Folic Acid	2.3	100	2.3	100
	i-Inositol	194.3	100	23.9	12.3
	Nicotinamide	8.2	100	8.2	100
	Para-Aminobenzoic Acid	7.3	100	7.3	100
	Pyridoxine	5.9	100	5.9	100
	Riboflavin	0.5	100	0.5	100
	Thiamine	3	100	3	100
	Vitamin B12	0	100	0	100
Other	D-Glucose	22202.5	100	5500.7	24.8
	Glutathione	3.3	100	3.3	100
	Hypoxanthine	150.6	100	2.9	2
	HEPES	25010.5	100	25010.5	100
	Phenol Red	14.1	100	14.1	100
	Human Serum or Albumax	10% serum or 0.5% Albumax		0.5% Albumax
